# Unbiased lexicometry analyses illuminate plague dynamics during the second pandemic

**DOI:** 10.1101/2021.05.06.442897

**Authors:** Rémi Barbieri, Riccardo Nodari, Michel Signoli, Sara Epis, Didier Raoult, Michel Drancourt

## Abstract

Knowledge of the second plague pandemic that swept over Europe during the 14th-19th centuries, mainly relies on the exegesis of contemporary texts, prone to interpretive bias. Leveraging bioinformatic tools routinely used in biology, we here developed a quantitative lexicography of 32 texts describing two major plague outbreaks using contemporary plague-unrelated texts as negative controls. Nested, network and category analyses of a 207-word pan-lexicome over-represented in plague-related texts, indicated that “buboes” and “carbuncles” words were significantly associated with plague, signaling ectoparasite-borne plague. Moreover, plague-related words were associated with the words “merchandise”, “movable”, “tatters”, “bed” and “clothes”, while no association was found with rats and fleas. These results support the hypothesis that during the second plague pandemic, human ectoparasites were the major drivers of plague. Analyzing ancient texts using here reported method would certify plague-related historical records and indicate particularities of each plague outbreak, including sources of the causative *Yersinia pestis*.
