## Supplementary material for "Unbiased lexicometry analyses illuminate plague dynamics during the second pandemic": DatasetS1

### Sheet: Feuil1
Deseq2_name	Title	Text type	City/Region	Author(s)	Publication Year	Author profession	Url link
plague_FR_01	Dissertation sur la contagion de la peste ...	Book	Provence	Jean Astruc	1724	Physician	https://books.google.fr/books?id=-NJoqb57UAwC
plague_FR_02	Histoire de la derniere peste de Marseille, Aix, Arles, et Toulon [by A. Martin]., Pages 1 à 2	Book	Aix, Arles and Toulon	Arnoul Martin	1732	Physician	https://books.google.fr/books?id=0oyazQEACAAJ
plague_FR_03	Pièces historiques sur la peste de Marseille et d'une partie de la Provence, en 1720, 1721 et 1722...	Book	Provence	Louis-Francois Jauffret	1820	Physician	https://books.google.fr/books?id=Ei9J9C-AfHoC
plague_FR_04	Traite des causes, des accidens et de la cure de la peste, avec un recueil d'observations, et un detail circonstancie des precautions qu'on a prises pour subvenir aux besoins des peuples affliges de cette maladie, ou pour la prevenir dans les lieux qui en sonst menances ...	Book	Provence	Francois Chicoyneau, Jean-Baptiste Senac	1744	Physician	https://books.google.fr/books?id=Am9VAAAAcAAJ
plague_FR_05	Relation historique de tout ce qui s'est passé à Marseille pendant la dernière peste	Book	Provence	Jean-Baptiste Bertrand	1723	Physician	https://books.google.fr/books?id=0gAkfiqKFaAC
plague_FR_06	Traité de la peste, où, en répondant aux Questions d'un Médecin de Province sur les moïens de s'en préserver ou d'en guérir, on fait voir le danger des Barraques et des Infirmeries forcées. Avec un problème sur la peste. Par un Médecin de la Faculté de Paris [P. Hecquet]	Book	Provence	Philippe Hecquet, Cavelier	1722	Physician	https://books.google.fr/books?id=OONMu0s6eEwC
plague_FR_07	Traité de la peste: recueilli des meilleurs auteurs anciens et modernes, et enrichi de remarques et observations théoriques et pratiques : avec une table très ample des matières	Book	Provence	Jean-Jacques Manget	1721	Physician	https://books.google.fr/books?id=f68UAAAAQAAJ
plague_FR_08	Relation de la peste de Marseille: contenant ses symptomes, son prognostic, sa curation, & celle des bubons and des charbons	Book	Provence	François Chicoyneau (médecin).), Soulier (Monsieur.), Verny (Monsieur)	1721	Physician	https://books.google.fr/books?id=qE1FRF666bgC
plague_FR_09	Nouvelles reflexions sur l'origine, la cause, la propagation, les preservatifs & la cure. De la peste. A quoy on a joint une lettre sur la peste écrite d'Alais, avec une belle observation et des remarques. Par le sr. Manget, ..	Book	Provence	Jean Jacques Manget	1722	Physician	https://books.google.fr/books?id=FXykwnlBnA0C
plague_FR_10	Dissertation sur la Peste qui a desolé la ville de Marseille pendant les années 1720 et 1721, et sur la maniere dont cette maladie et quelques autres se communiquent confirmées par des observations. Par Mr D[ominique] R[aymond], Doct. Med., etc	Book	Provence	Dominique Raymond	1721	Physician	https://books.google.fr/books?id=WDdkAAAAcAAJ
plague_FR_11	Avis de precaution contre la maladie contagieuse de Marseille, qui contient une idee complette de la peste , et de ses accidens. Avec des moyens preservatifs, et curatifs; de formules choisies, et un catalogue general de remedes, tant simples, que composez. Ouvrage necessaire a tous jeunes ..	Book	Provence	Jérôme-Jean Pestalozzi	1721	Physician	https://books.google.fr/books?id=OUyxLCpZ5kQC
Toulon	Relation de la peste dont la ville de Toulon fut affligée en 1721, avec des observations instructives pour la postérité	Book	Toulon	Jean d' Antrechaux	1756	Administrator	https://books.google.fr/books?id=L7xEAAAAcAAJ
plague_FR_13	Opuscules sur la maladie contagieuse de Marseille, de l'année 1720. Augmentez de la dissertation qui a reporté le prix de l'Academie de Bourdeaux, & c. Tome premier [-second].[Pestalozzi]: Suite et confirmation du sisteme de la contagion par les levains pour servir de memoire à la découverte de ...	Book	Provence	Jérôme-Jean Pestalozzi	1723	Physician	https://books.google.fr/books?id=_gM0iIZj-gQC
plague_FR_14	Observations faites sur la peste qui règne à présent à Marseille et dans la Provence [par Mrs Bertrand et Michel], avec un avertissement [par Jérôme Jean Pestalozzi]	Book	Provence	Jean-Baptiste Bertrand, Jérome-Jean Pestalozzi	1721	Physician	https://books.google.fr/books?id=op9cUoEOkMYC
plague_FR_15	Sur la Peste de Marseille, en 1720	Book	Provence	Unknown	1786	Unknow	https://books.google.fr/books?id=WdYpzQEACAAJ
plague_FR_16	Journal abrégé de ce qui s'est passé en la ville de Marseille depuis qu'elle est affligée de la contagion, tiré du Mémorial de la Chambre du Conseil de l'Hôtel de ville, tenu par le Sr. Pichatty de Croislainte,...	Book	Provence	Pichatty de Croislainte	1793	Physician	https://books.google.fr/books?id=Iz78jewT1vQC
