## Supplementary material for "Unbiased lexicometry analyses illuminate plague dynamics during the second pandemic": DatasetS2

### Sheet: Feuil1
Deseq2_name	Title	Author(s)	Years	Subject	Url
Control_FR_01	Description des plantes qui naissent ou se renouvellent aux environs de Paris: avec leurs usages dans la médecine & dans les arts, le commencement & le progrès de cette science, & l'histoire des auteurs dont il est parlé dans l'ouvrage, Volumes 3 à 4	Matthieu Fabregou	1740	Plant	https://books.google.fr/books?id=hgQoAAAAYAAJ
Control_FR_02	Explication des moyens proposés pour faciliter la construction du canal de Provence	Jean A. Floquet	1743	Canal construction	https://books.google.fr/books?id=cvwGAAAAcAAJ
Control_FR_03	Histoire de la dernière révolution de Perse, Volume 1	Tadeusz Judasz Krusiński, Jean Antoine Du Cerceau	1728	History of Persia	https://books.google.fr/books?id=mpxaAAAAcAAJ
Control_FR_04	Histoire universelle : depuis le commencement du monde jusqu'à présent composée en anglais par une société de gens de lettres ; nouvellement traduit en français par une société de gens de lettres [P. Le Tourneur, L. d'Ussieux, F.-J. Goffaux] enrichie de figures et de cartes	Le Tourneur	1783	Universal history	https://books.google.fr/books?id=bdBoqalyVyAC
Control_FR_05	Le miroir des urines	Jean Davach de la Rivière	1752	Urine	https://books.google.fr/books?id=0eFEAAAAcAAJ
Control_FR_06	Lettres et protestation du père Gourdan sur la Constitution Unigenitus, et sur l'appel, qui en a été interjetté par M. le Cardinal de Noailles	Simon Gourdan	1719	Religious	https://books.google.fr/books?id=x7JIAAAAcAAJ
Control_FR_07	Maniere de rendre toutes sortes d'edifices incombustibles avec les plans graves en tailledouce	Espie, F. F.	1754	Architecture	https://books.google.fr/books?id=G_VbAAAAcAAJ
Control_FR_08	Traité des tumeurs contre nature	Antoine Deidier	1732	Tumors	https://books.google.fr/books?id=DYct-bNdNYEC
Control_FR_09	Observations de chirurgie pratique	Philippe Chabert	1724	Surgery	https://books.google.fr/books?id=JNMoBa_Go58C
Control_FR_10	Traité de la phlébotomie et de l'artériotomie ...	Arnould Martin	1741	phlebotomie	https://books.google.fr/books?id=MflbAAAAcAAJ
Control_FR_11	Reflexions sur les vaisseaux de cuivre	Joseph Amy	1752	Copper	https://books.google.fr/books?id=rko9AAAAcAAJ
