## Supplementary material for "Unbiased lexicometry analyses illuminate plague dynamics during the second pandemic": DatasetS4

### Sheet: Categories
Word_FR	Category			Word_IT	Category
doctor	public response			physician	prevention measure;public response
plague	plague's name			number	other
ill	plague's name			day	other
contagion	consequence			dead	consequence
effect	other			were	other
city	place			order	public response
marseille	place			plague	plague's name
all	other			healthcare	prevention measure
misfortune	consequence			hurt	consequence
those	other			license	prevention measure
bubo	symptom			danger	nature of plague
precaution	consequence			citizen	other
family	other			deputy	public response
what	other			were	other
district	place			bed	source
we	other			city	place
believe	other			infected	consequence
corpse	consequence			villa	other
merchandise	source			people	other
poor	preliminary condition			holy	religious
venom	nature of plague			penalty	public response;religious
communication	dissemination			brought	other
communicate	dissemination			punishment	other;religious
carbuncle	symptom			pity	religious
terrible	nature of plague			family	other
cruel	nature of plague			contagion	consequence
general	other			cared for	public response
wheat	public response			infirm	consequence
public	other			senate	public person
contagious	nature of plague			mandate	other
ravaged	consequence			scourge	plague's name
contagious	nature of plague			priest	religious
infirmary	prevention measure;public response			medicament	treatment
police	prevention measure;public response			note	other
leaven	plague's name			homeland	other
levant	introduction origin			poison	nature of plague
scourge	plague's name			home	source
quarantine	prevention measure			charity	religious
sir	other			caution	prevention measure
vinegar	disinfection			health	other
fatal	nature of plague			milan	place
carry	dissemination			calamity	plague's name
movable	source			disease	plague's name
perfume	disinfection			carlo	proper noun
air	disinfection;source			present	other
tatters	source			barber	public response
mortality	consequence			expense	public response
infected	consequence			suspect	consequence
fence	public response			pestilence	plague's name
prophylactic	treatment			price	public response
pestilential	nature of plague;consequence;plague's name			vigilance	prevention measure
porter	profession			need	other
cordial	treatment			church	religious
corbeau	public response			room	source
alderman	public person			quarantine	prevention measure
meat	source;treatment;public response			stuff	source
charity	religious			senator	public response
hospital	prevention measure;public response			mercy	religious
period	other			sacred	religious
preserve	other			pestiferous	nature of plague
long time	other			mortality	consequence
citizen	other			could	other
calamity	plague's name			ban	public response
infected	consequence			edict	public response
disinfection	disinfection			blessed	religious
lemon	treatment			happened	other
consul	public person			minister	prevention measure
commander	public person			bandit	other
plague victim	consequence			were	other
often	other			our	other
scourge	nature of plague			procession	religious
terrible	plague's name			our	other
				village	place
				earl	public person
				food	other
				current	other
				cardinal	religious
				andrea	proper noun
				sin	religious
				shield	public response
				district	place
				carbuncle	symptom
				after	other
				did	other
				will	other
				religious	religious
				visit	prevention measure;public response
				mass	other;religious
				thousand	other
				contest	other
				mob	other
				solemn	religious
				could	other
				soon	other
				martino	proper noun
				sacrament	religious
				moved	other
				majesty	religious
				plague victim	consequence
				monastery	religious
				duchy	place
				burial	prevention measure
				died	consequence
				public	other
				common	other
				famine	preliminary condition
				infected	consequence
				did	other
				countryside	place
				territory	other
				crime	consequence
				thought	other
				most holy	religious
				decree	public response
				cathedral	religious
				sequestered	public response
				trade	dissemination
				bubo	symptom
				milanese	place
				misery	consequence
				bodily	other
				perhaps	other
				celestial	religious
				law court	public response
				wanted	other
				miserable	consequence
				great	other
				rector	public person
				shepherd	religious
				massacre	consequence
				president	public person
				occurred	other
				clergy	religious
				giacomo	proper noun
				surgeon	prevention measure;public response
				madonna	religious
				hut	public response
				contagion	consequence
				pestilent	nature of plague
				stuff	source
				federico	proper noun
				glorious	other
				spiritual	religious
				usual	other
				gender	other
