## Supplementary material for "Unbiased lexicometry analyses illuminate plague dynamics during the second pandemic": DatasetS6

### Sheet: Sample
DESeq2_name	Title	text type	Autor	Pub. Year	City	Author profession	Link
plague_IT_01	A Milano risanato dalla peste predica detta in duomo dal P. Lodouico Dal Pozzo della Compagnia di Giesu esposte le sacre reliquie portate da tutte le collegiate, e conuenti nella solennissima processione fatta in rendimento di gratie alli 21. febraro 1632	Book	Lodovico del Pozzo	1632	Milan	Theologian and preacher	https://books.google.fr/books?id=X7Dyh6eZ3xYC&pg=PP1&lpg=PP1&dq=Lodovico+del+Pozzo+a+milano+risanata&source=bl&ots=Y94w83xtMP&sig=ACfU3U1Zsr5frna7qLtbFrpOZi7ZS6EuFA&hl=it&sa=X&ved=2ahUKEwjP_Pa84tPpAhVdRBUIHdHNBJoQ6AEwAnoECAsQAQ#v=onepage&q&f=false
plague_IT_02	Raccolta di tutti li bandi, ordini, e provisioni fatte per la citta di Bologna in tempo di contagio imminente, e presente, li anni 1628. 1629. 1630. & 1631. Dedicata al ... cardinale Spada nel suddetto tempo meritissimo legato di Bologna	collection of city announcements	Girolamo Donini	1631	Bologna		https://books.google.fr/books/about/Raccolta_di_tutti_li_bandi_ordini_e_prov.html?id=2y-mmn-FfRMC&redir_esc=y
plague_IT_03	Preservatione dalla peste e historia della peste di Este. Di nuovo ristampata e di molti errori emendata	Book	Alessio Alessandro	1632 (1660)	Padua (Este)	Physician	https://books.google.it/books?id=RixkAAAAcAAJ&printsec=frontcover#v=onepage&q&f=false
plague_IT_04	Memorie di quanto s'è fatto per preseruazione dalla peste a Ferrara, durante il gouerno dell'eminentiss. ... cardinale Sacchetti legato, &c. ne gli anni 1629 1630 1631	Book		1632	ferrara		https://books.google.fr/books?id=b7Jod2kK6EUC&printsec=frontcover#v=onepage&q&f=false
plague_IT_05	Trattato della peste, o sia contagio di Torino dell'anno 1630. Descritto dal protomedico Gianfrancesco Fiochetto ed in questa seconda edizione in piu luoghi corretto, ed accresciuto di alcuni ricordi salutevoli in occorrenza di peste; aggiuntevi in fine varie notizie concernenti il morbo contagioso, che ora nella Provenza si va dilatando ..	Book*	Giovanni Francesco Fiocchetto	1631 (1720)	Turin	Physician	La seconda edizione: https://books.google.fr/books/about/Trattato_della_peste_o_sia_contagio_di_T.html?id=fYZlr9c38cgC&redir_esc=y
plague_IT_06	Relazione del contagio stato in Firenze. L'anno 1630 e 1633. Con un breve ragguaglio della miracolosa immagine della madonna dell'impruneta (etc.)	Book*	Francesco Rondinelli	1634 (1714)	Florence	priest?	https://books.google.fr/books/about/Relazione_del_contagio_stato_in_Firenze.html?id=FDHFGAAACAAJ&redir_esc=y
plague_IT_07	Il memorando contagio seguito in Bergamo l'anno 1630. Historia, etc	Book*	Lorenzo Ghirardelli	1681	Bergamo	city ​​chancellor	https://books.google.fr/books?id=POVmAAAAcAAJ&pg=PP14&lpg=PP14&dq=ghirardelli+il+memorando+contagio+seguito+in+bergamo+l%27anno+1630&source=bl&ots=Lai8UogrcD&sig=ACfU3U2CwdDOsAFJD0u8B283E5_7Db6tNA&hl=en&sa=X&ved=2ahUKEwj3mYWzx4XmAhVqD2MBHU-9DwUQ6AEwBnoECAkQAQ#v=onepage&q&f=false
plague_IT_08	La pestilenza seguita in Milano l'anno 1630	Book	Agostino Lampugnani	1634	Milan	Priest	https://archive.org/details/hin-wel-all-00002213-001/page/n8
plague_IT_09	Racconto de gli ordini e prouisioni fatte ne' lazaretti in Bologna, e suo contado in tempo del contagio dell'anno 1630. Di Pietro Moratti. ..	collection of city announcements	Pietro Moratti	1631	Bologna	Vicar	https://books.google.fr/books/about/Racconto_de_gli_ordini_e_prouisioni_fatt.html?id=oO-o1fwyFFkC&redir_esc=y
plague_IT_10	Il contagio de Padova nell'anno M.DC.XXXI descritto / [Bartolomeo Barbato]	Book	Bartolomeo Barbato	1640	Padua		https://archive.org/details/hin-wel-all-00001758-001/page/n10
plague_IT_11	Il gran contagio di Verona nel milleseicento, e trenta.	Book	Francesco Pona	1631	Verona	Physician	https://books.google.it/books?id=dqA_AAAAcAAJ&printsec=frontcover&hl=it&source=gbs_ge_summary_r&cad=0#v=onepage&q&f=false
plague_IT_12	La peste di Milano del 1630, libri cinque, volgarizzati da F. Cusani	Book*	Giuseppe Ripamonti (original in Latin; translated in Italian by Francesco Cusani)	1640 (1841)	Milan	historian and priest	https://books.google.fr/books?id=g2zrmCdYn8QC&printsec=frontcover&dq=La+peste+di+Milano+del+1630+cusani&hl=it&sa=X&ved=2ahUKEwiwzIuJwPzrAhUSmRoKHb27A7cQ6AEwAHoECAEQAg#v=onepage&q=La%20peste%20di%20Milano%20del%201630%20cusani&f=false
plague_IT_13	Alleggiamento dello Stato di Milano per le imposte, e loro ripartimenti. Opera del signor Carlo Girolamo Cavatio prosapia de' conti della Somaglia, gentilhuomo milanese, giovevole per rappresentare alla Cattolica Maesta del Re N. S. Filippo 4. il grande l'amore costante del dominio, ..	Chapter	Carlo Girolamo Cavazzi della Somaglia	1653	Milan	Historian and economist	https://archive.org/details/bub_gb_ZlYRSR70eCkC/page/n5
plague_IT_14	Raguaglio dell'origine et giornali successi della gran peste contagiosa, venefica, & malefica seguita nella Città di Milano, & suo Ducato dall'anno 1629. sino all'anno 1632. Con le loro successiue prouisioni, et ordini. Aggiontoui un breue compendio delle più segnalate specie di peste in diuersi tempi occorse... Con diuersi antidoti descritti da Alessandro Tadino	Book	Alessandro Tadino	1648	Milan	Physician	https://books.google.it/books?id=tE3yMSDpvGkC&printsec=frontcover#v=onepage&q&f=false
plague_IT_15	Notizie degli aggrandimenti delle scienze fisiche accaduti in Toscana nel corso di anni LX. del secolo XVII, raccolte dal dottor Gio. Targioni-Tozzetti	Chapter (pp 298-315)*	Luca di Giovanni di Luca Targioni (Giovanni Targioni-Tozzetti)	1631 (1780)	Tuscany		https://books.google.fr/books?id=kjvPAAAAMAAJ&pg=PA171&lpg=PA171&dq=Notizie+degli+Aggrandimenti+della+Scien,+fis.+in+Toscana,+per+Targio+ni+Tozzetti+Gio&source=bl&ots=GxkKANmzX_&sig=ACfU3U1P4AaJV53xWjy8euQsmm2CvK1jBg&hl=it&sa=X&ved=2ahUKEwig9KyK2IzmAhWHsBQKHaw5A8kQ6AEwAnoECAkQAQ#v=onepage&q&f=false
plague_IT_16	Vita di Federico Borromeo cardinale del titolo di Santa Maria degli Angeli, ed arciuescouo di Milano, compilata da Francesco Riuola sacerdote milanese, ..	Chapter (pp.572-597)	Francesco Rivola	1656	Milan	ecclesiastical and orientalist	https://books.google.fr/books/about/Vita_di_Federico_Borromeo_cardinale_del.html?id=QW9zfiC8maEC&redir_esc=y
