## Supplementary material for "Unbiased lexicometry analyses illuminate plague dynamics during the second pandemic": DatasetS7

### Sheet: Foglio2
n°	Title_txt	Deseq2_name	Title	Author	Year	Subject	link
control_IT_01	Discorso_astrologico	control_IT_01	Discorso astrologico delle mutationi de' tempi, e d'altri accidenti dell'annob 1650. Di Lorenzo Grimaldi all'illustriss. ... monsig. Santa Croce vicelegato di Bologna	Lorenzo Grimaldi	1650	Astrology	https://archive.org/details/bub_gb_x6SB1Czo3TYC
control_IT_02	Discorso_sopra_il_bere_fresco	control_IT_02	Discorso sopra il bere fresco, nel quale si proua con autorità di medici, filosofi, poeti, & oratori, che il bere fresco con la neue è sano al corpo humano. Di Gio. Battista Berti romano	Giovanni Battista Berti	1616	Medicine	https://archive.org/details/bub_gb_UgtpG_YN3GoC/page/n1
control_IT_03	Esperienze_del_dottor	control_IT_03	Esperienze del dottor Giuseppe Zambeccari intorno a diverse viscere tagliate a diversi animali viventi, e da lui descritte, e dedicate all'illustrissimo signore Francesco Redi	Giuseppe Zambeccari	1680	Zoology	https://archive.org/details/bub_gb_BOKJT70hoVEC/page/n3
control_IT_04	Gli_arcani_delle_stelle	control_IT_04	Gli arcani delle stelle intorno a i più notabili euenti nelle cose del mondo, per l'anno 1651. Discorso astrologico del P.D. Antonio Carneuale ... All'amplissimo senato della serenissima Republica di Lucca	Antonio Carnevale	1650	Astronomy	https://archive.org/details/bub_gb_zedMvrKkiWMC/page/n1
control_IT_05	Gride_Milano	control_IT_05	Gride, & ordini publicati nella Città, & Stato di Milano, nel gouerno dell'Illustriss. & Eccellentiss. Signor Marchese della Hynojosa	Juan de Mendoza y Velasco	1615	Gride/Milano	https://books.google.fr/books?id=BF5FAAAAcAAJ&pg=PA55&dq=milano&hl=it&sa=X&ved=0ahUKEwjnobS91pTmAhWRlxQKHTzvBr84ChDoAQhaMAc#v=onepage&q&f=false
control_IT_06	Il_perfeto_bombardamento	control_IT_06	Il perfeto bombardiero et real instruttione di artiglieri	Gentilini Eugenio; Schiavina Zaccaria	1626	War	https://archive.org/details/ilperfetobombard00gent/page/n3
control_IT_07	Il_principe_giardinier	control_IT_07	Il principe giardiniero, opera scenica del sig. dottore Giacinto Andrea Cicognini. Dedicata all' ill.mo ... Filippo Raspone"	Giacinto Andrea Cicognini	1664	Literature	https://archive.org/details/bub_gb_H-ORwoT7RQcC
control_IT_08	Il_tiranno_politico	control_IT_08	Il tiranno politico, e Dionisio a Corinto. Del signor Maidalchino al molto illustre signore il sig. Paris tasca	Francesco Miedelchini	1640	Literature	https://archive.org/details/bub_gb_fEYLfn7zDp8C/page/n3
control_IT_09	La_Militare_architettura	control_IT_09	La Militare Architettura, overo Fortificatione moderna, etc	Pietro Ruggiero	1661	War / Architecture	https://books.google.fr/books?id=ozlkAAAAcAAJ&pg=PA8&dq=architettura+1600&hl=it&sa=X&ved=0ahUKEwil1ozm6I_mAhUQkhQKHeMLD7IQ6AEIKTAA#v=onepage&q&f=false
control_IT_10	La_morea_combattuta	control_IT_10	La Morea combattuta dall'armi venete, con li successi in Leuante, nella campagna 1686. E con succinto ragguaglio delle guerre antiche, come anco con la descrittione geografica delle citta del Peloponneso. Del D.P.B.F		1686	History	https://archive.org/details/bub_gb_odSwwDBMjP0C/page/n5
control_IT_11	La_paduana_comedia	control_IT_11	La padouana comedia di Gio. Maria Casini pittore, & accademico fiorentino, con gl'intermedij dell'istesso	Giovanni Maria Casini	1617	Literature	https://archive.org/details/bub_gb_wMVD7rDwssgC/page/n1
control_IT_12	La_principessa_santa	control_IT_12	La principessa santa, ouero La vita di santa Margherita, reina di Scotia	Ranuccio Pico	1627	History / Biography	https://archive.org/details/laprincipessasa00marggoog/page/n3
control_IT_13	La_vera_militar_disciplina	control_IT_13	La vera militar disciplina antica e moderna, Volume 3	Imperiale Cinuzzi	1604	War	https://books.google.fr/books?id=NfVFAAAAcAAJ&pg=PP57&dq=malattia&hl=it&sa=X&ved=0ahUKEwib6ryPv5LmAhV4A2MBHbJTCDc4HhDoAQhOMAU#v=onepage&q&f=false
control_IT_14	Memorie_del_calcio_fiorentino	control_IT_14	Memorie del calcio fiorentino : tratte da diverse scritture e dedicate all' Altezze Serenissime di Ferdinando principe di Toscana e Violante Beatrice di Baviera	Pietro di Lorenzo Bini	1688	Sport	https://archive.org/details/bub_gb_WQD98H9n3SMC/page/n5
control_IT_15	Opera_agricoltura	control_IT_15	Opera d'Agricoltura	Petrus de Crescentiis	1605	Agricoltures / Animals	https://books.google.fr/books?id=fSRAAAAAcAAJ&pg=PA463&dq=capre&hl=it&sa=X&ved=0ahUKEwi4zcPg25TmAhV-AGMBHedaCU4Q6AEIczAJ#v=onepage&q&f=false
control_IT_16	Pratica_di_fabricar_scene	control_IT_16	Pratica di fabricar scene, e machine ne' teatri di Nicola Sabbattini da Pesaro già architetto del serenissimo duca Francesco Maria Feltrio della Rouere vltimo signore di Pesaro. Ristampata di nouo coll'aggiunta del secondo libro	Nicola Sabbattini	1638	Theatre	https://archive.org/details/bub_gb_GOyf4I_SRC4C/page/n4
control_IT_17	Relazione_ultima_malattia	control_IT_17	Relazione dell'ultima malattia morte, e sepoltura dell'altezza reale del serenissimo Gio: Gastone 1. granduca di Toscana		1737	Medicine	https://books.google.fr/books?id=VrNCDE9ONtEC&pg=PA249&dq=malattia&hl=it&sa=X&ved=0ahUKEwjx5rjx5JTmAhVNzhoKHUXOBWIQ6AEIKTAA#v=onepage&q&f=false
control_IT_18	Simmetria	control_IT_18	La simmetria dell'ottima fortificatione regolare	Paolo sarti	1630	Architecture	https://archive.org/details/lasimmetriadello00sart
control_IT_19	Trattato_chirurgico	control_IT_19	Trattato chirurgico della malattie delle mammelle, etc	Angiolo Nannoni	1746	Surgery	https://books.google.fr/books?id=lABeAAAAcAAJ&pg=PA27&dq=malattia&hl=it&sa=X&ved=0ahUKEwjx5rjx5JTmAhVNzhoKHUXOBWIQ6AEIaDAJ#v=onepage&q&f=false
control_IT_20	Vita_di_San_Tommaso	control_IT_20	Vita di San Tomaso d'Aquino diuisa in tre libri, di Paternio Etiro. Al m. illustre sig. il sig. Tomaso Miari	Pietro Aretino	1630	Religion / Biography	https://archive.org/details/bub_gb_oeelAYvC0Q8C/page/n10
